# ORBIT for *E. coli*: Kilobase-scale oligonucleotide recombineering at high throughput and high efficiency

**DOI:** 10.1101/2023.06.28.546561

**Authors:** Scott H. Saunders, Ayesha M. Ahmed

## Abstract

Microbiology and synthetic biology depend on reverse genetic approaches to manipulate bacterial genomes; however, existing methods require molecular biology to generate genomic homology, suffer from low efficiency, and are not easily scaled to high throughput applications. To overcome these limitations, we developed a system for creating kilobase-scale genomic modifications that uses DNA oligonucleotides to direct the integration of a non-replicating plasmid. This method, Oligonucleotide Recombineering followed by Bxb-1 Integrase Targeting (ORBIT) was pioneered in *Mycobacteria*, and here we adapt and expand it for *E. coli*. Our redesigned plasmid toolkit achieved nearly 1000x higher efficiency than λ Red recombination and enabled precise, stable knockouts (≤134 kb) and integrations (≤11 kb) of various sizes. Additionally, we constructed multi-mutants (double and triple) in a single transformation, using orthogonal attachment sites. At high throughput, we used pools of targeting oligonucleotides to knock out nearly all known transcription factor and small RNA genes, yielding accurate, genome-wide, single mutant libraries. By counting genomic barcodes, we also show ORBIT libraries can scale to thousands of unique members (>30k). This work demonstrates that ORBIT for *E. coli* is a flexible reverse genetic system that facilitates rapid construction of complex strains and readily scales to create sophisticated mutant libraries.
