## Supplementary material for "ORBIT for *E. coli*: Kilobase-scale oligonucleotide recombineering at high throughput and high efficiency": Table S2. Oligonucleotides

Reference_number	name	sequence	purpose
1	galK_del_1kb_attB_52bp_noPO	TTCGCGAATCCGGAGTGTAAGAAATGGGCTTGTCGACGACGGCGGTCTCCGTCGTCAGGATCATTCACAAGGAGCAGGACAGTGCTGAAC	90 nt galK deletion oligo
2	pDel_seq_kan_rev	cccagtagctgacattcatccg	PCR primer binding pInt plasmids
3	pDel_seq_kan_fwd	gcgttacatccctggcttgttg	PCR primer binding pInt plasmids
4	galK_upstream_1_rev	GACCAGTCGTTATGACAACCTC	PCR primer binding galK locus
5	galK_downstream_1_fwd	GGTATAACGGCTATTGGCGATAC	PCR primer binding galK locus
6	galK_74nt_TO_del_1kb	TCCGGAGTGTAAGAAATGggcttgtcgacgacggcggtctccgtcgtcaggatcatTCACAAGGAGCAGGACAG	74 nt galK deletion oligo
7	galK_90nt_TO_del_1kb	TTCGCGAATCCGGAGTGTAAGAAATGggcttgtcgacgacggcggtctccgtcgtcaggatcatTCACAAGGAGCAGGACAGTGCTGAAC	90 nt galK deletion oligo
8	galK_104nt_TO_del_1kb	ATCCATTTTCGCGAATCCGGAGTGTAAGAAATGggcttgtcgacgacggcggtctccgtcgtcaggatcatTCACAAGGAGCAGGACAGTGCTGAACGAAACTC	104 nt galK deletion oligo
9	galK_120nt_TO_del_1kb	TCAGCGATATCCATTTTCGCGAATCCGGAGTGTAAGAAATGggcttgtcgacgacggcggtctccgtcgtcaggatcatTCACAAGGAGCAGGACAGTGCTGAACGAAACTCCCGCACTG	120 nt galK deletion oligo
10	hisA_74nt_TO_del_0.7kb	AACTTCCTGGAGATGTGAggcttgtcgacgacggcggtctccgtcgtcaggatcatATGCTGGCAAAACGCATA	74 nt hisA deletion oligo
11	hisA_90nt_TO_del_0.7kb	TGCTGAAAAACTTCCTGGAGATGTGAggcttgtcgacgacggcggtctccgtcgtcaggatcatATGCTGGCAAAACGCATAATCCCATG	90 nt hisA deletion oligo
12	hisA_104nt_TO_del_0.7kb	GCTAAGTTGCTGAAAAACTTCCTGGAGATGTGAggcttgtcgacgacggcggtctccgtcgtcaggatcatATGCTGGCAAAACGCATAATCCCATGTCTCGAC	104 nt hisA deletion oligo
13	hisA_120nt_TO_del_0.7kb	CCGCTGGTGCTAAGTTGCTGAAAAACTTCCTGGAGATGTGAggcttgtcgacgacggcggtctccgtcgtcaggatcatATGCTGGCAAAACGCATAATCCCATGTCTCGACGTTCGTGA	120 nt hisA deletion oligo
14	metA_74nt_TO_del_0.9kb	TCGACTATCACAGAAGATatgatcctgacgacggagaccgccgtcgtcgacaagccTAACCTGATTACCTCACT	74 nt metA deletion oligo
15	metA_90nt_TO_del_0.9kb	CTTAACGATCGACTATCACAGAAGATatgatcctgacgacggagaccgccgtcgtcgacaagccTAACCTGATTACCTCACTACATACGC	90 nt metA deletion oligo
16	metA_104nt_TO_del_0.9kb	TGAATCGCTTAACGATCGACTATCACAGAAGATatgatcctgacgacggagaccgccgtcgtcgacaagccTAACCTGATTACCTCACTACATACGCTTATACG	104 nt metA deletion oligo
17	metA_120nt_TO_del_0.9kb	TAAGGTGCTGAATCGCTTAACGATCGACTATCACAGAAGATatgatcctgacgacggagaccgccgtcgtcgacaagccTAACCTGATTACCTCACTACATACGCTTATACGTTTAGACA	120 nt metA deletion oligo
18	leuD_74nt_TO_del_0.6kb	TAAATAAGGAGCACACCAggcttgtcgacgacggcggtctccgtcgtcaggatcatATCCCCTTGCCCGGTCAA	74 nt leuD deletion oligo
19	leuD_90nt_TO_del_0.6kb	CGCAACATTAAATAAGGAGCACACCAggcttgtcgacgacggcggtctccgtcgtcaggatcatATCCCCTTGCCCGGTCAAATGACCGG	90 nt leuD deletion oligo
20	leuD_104nt_TO_del_0.6kb	CGACATTCGCAACATTAAATAAGGAGCACACCAggcttgtcgacgacggcggtctccgtcgtcaggatcatATCCCCTTGCCCGGTCAAATGACCGGGCTTTCC	104 nt leuD deletion oligo
21	leuD_120nt_TO_del_0.6kb	CATTTCGCCGACATTCGCAACATTAAATAAGGAGCACACCAggcttgtcgacgacggcggtctccgtcgtcaggatcatATCCCCTTGCCCGGTCAAATGACCGGGCTTTCCGCTATCGT	120 nt leuD deletion oligo
22	galK_revComp_120nt_TO	CAGTGCGGGAGTTTCGTTCAGCACTGTCCTGCTCCTTGTGAatgatcctgacgacggagaccgccgtcgtcgacaagccCATTTCTTACACTCCGGATTCGCGAAAATGGATATCGCTGA	Leading strand galK deletion oligo
23	hisA_revComp_120nt_TO	TCACGAACGTCGAGACATGGGATTATGCGTTTTGCCAGCATatgatcctgacgacggagaccgccgtcgtcgacaagccTCACATCTCCAGGAAGTTTTTCAGCAACTTAGCACCAGCGG	Leading strand hisA deletion oligo
24	metA_revComp_120nt_TO	TGTCTAAACGTATAAGCGTATGTAGTGAGGTAATCAGGTTAggcttgtcgacgacggcggtctccgtcgtcaggatcatATCTTCTGTGATAGTCGATCGTTAAGCGATTCAGCACCTTA	Leading strand metA deletion oligo
25	leuD_revComp_120nt_TO	ACGATAGCGGAAAGCCCGGTCATTTGACCGGGCAAGGGGATatgatcctgacgacggagaccgccgtcgtcgacaagccTGGTGTGCTCCTTATTTAATGTTGCGAATGTCGGCGAAATG	Leading strand leuD deletion oligo
26	5pPOs_galK_120nt_TO_del_1kb	T*C*AGCGATATCCATTTTCGCGAATCCGGAGTGTAAGAAATGggcttgtcgacgacggcggtctccgtcgtcaggatcatTCACAAGGAGCAGGACAGTGCTGAACGAAACTCCCGCACTG	120 nt galK deletion oligo w 2x PO bonds at 5' end
27	5p3pPOs_galK_120nt_TO_del_1kb	T*C*AGCGATATCCATTTTCGCGAATCCGGAGTGTAAGAAATGggcttgtcgacgacggcggtctccgtcgtcaggatcatTCACAAGGAGCAGGACAGTGCTGAACGAAACTCCCGCAC*T*G	120 nt galK deletion oligo w 2x PO bonds at 5' end and 2x PO bonds at 3' end
28	pKD4_galK_fwd	CAGCGATATCCATTTTCGCGAATCCGGAGTGTAAGAAATGgtgtaggctggagctgcttc	primer for galK deletion with lambda red
29	pKD4_galK_rev	AGTGCGGGAGTTTCGTTCAGCACTGTCCTGCTCCTTGTGAatgggaattagccatggtcc	primer for galK deletion with lambda red
30	pKD4_hisA_fwd	CGCTGGTGCTAAGTTGCTGAAAAACTTCCTGGAGATGTGAgtgtaggctggagctgcttc	primer for hisA deletion with lambda red
31	pKD4_hisA_rev	CACGAACGTCGAGACATGGGATTATGCGTTTTGCCAGCATatgggaattagccatggtcc	primer for hisA deletion with lambda red
32	pKD4_metA_fwd	GTCTAAACGTATAAGCGTATGTAGTGAGGTAATCAGGTTAgtgtaggctggagctgcttc	primer for metA deletion with lambda red
33	pKD4_metA_rev	AAGGTGCTGAATCGCTTAACGATCGACTATCACAGAAGATatgggaattagccatggtcc	primer for metA deletion with lambda red
34	pKD4_leuD_fwd	ATTTCGCCGACATTCGCAACATTAAATAAGGAGCACACCAgtgtaggctggagctgcttc	primer for leuD deletion with lambda red
35	pKD4_leuD_rev	CGATAGCGGAAAGCCCGGTCATTTGACCGGGCAAGGGGATatgggaattagccatggtcc	primer for leuD deletion with lambda red
36	galK_del_4kb_attB_120bp	GCTATGGTTATTTCATACCATAAGCCTAATGGAGCGAATTAggcttgtcgacgacggcggtctccgtcgtcaggatcatTGTTACGCCCTCGTCATGAGGGCTTTATCTCATATTGTTCA	4kb galK deletion oligo
37	galK_del_10kb_attB_120bp	TTCGTTTTCCGTCACAATAAGACTTTTGCCAGGACATTGTTggcttgtcgacgacggcggtctccgtcgtcaggatcatATGGGACAGCGCGCGTGAGCCTCTTTCACGTGCGCTGTTGA	10kb galK deletion oligo
38	galK_del_24kb_attB_120bp	GGTTTCTGGCTACACTTTCTGCAAACAAGAAAGGAGGGTTCggcttgtcgacgacggcggtctccgtcgtcaggatcatATGGGACAGCGCGCGTGAGCCTCTTTCACGTGCGCTGTTGA	24kb galK deletion oligo
39	galK_del_49kb_attB_120bp	TGGAAAGCGGCTCGCAATAACCACCAACATAATGCGGTTTAggcttgtcgacgacggcggtctccgtcgtcaggatcatATGGGACAGCGCGCGTGAGCCTCTTTCACGTGCGCTGTTGA	49kb galK deletion oligo
40	galK_134kb_del_786818-921474	AGGTGTTTCCTTCACTGAAGGTCATGCCATAGACATTAAAAggcttgtcgacgacggcggtctccgtcgtcaggatcatGCCGACTGCAAGTGAGTCGGCTTTTTTGTTGCTAACAATGG	134kb galK deletion oligo
41	226kb_del_1489713-1715948	GTCGCGGTAAAAAGAATTACTGTCTGATTTGCTGGAAATAAatgatcctgacgacggagaccgccgtcgtcgacaagccACGCGCACAGGCGGAGGAAAAAACCTCCGCCTCTTTCACTC	226kb deletion oligo (did not work)
42	hisA_del100bp_attB_2095125-2095225	CCGCTGGTGCTAAGTTGCTGAAAAACTTCCTGGAGATGTGAggcttgtcgacgacggcggtctccgtcgtcaggatcatGATTGCAGGATTACGCCGCGCAGGGTGCCGAAGTGCTGCAC	100bp hisA deletion oligo
43	hisA_del7kb_attB_2089996-2097225	TTAAAAGACATCAGTTGAATAAACATTCACAGAGACTTTTAggcttgtcgacgacggcggtctccgtcgtcaggatcatAGTTGCGGGGTAAGCGGATGCGATATTGTTGCCGCATCCGG	7kb hisA deletion oligo
44	metA_del100bp_attB_4214680-4214780	GCGTCAGAAGCGCATGAGGATGGAGAATATGATGCTCGTAAatgatcctgacgacggagaccgccgtcgtcgacaagccTGATCTTTCGACCACTCCAGCACCTGTTTGATCTGCGGCCA	100bp metA deletion oligo
45	metA_del13kb_attB_4214280-4227511	GCGCCCTGTTTGTTGTAAGGAAAAGTGACAGATTTGTGAATatgatcctgacgacggagaccgccgtcgtcgacaagccTAACCTGATTACCTCACTACATACGCTTATACGTTTAGACA	13kb metA deletion oligo
46	leuD_del100bb_attB_79353-79453	CATTTCGCCGACATTCGCAACATTAAATAAGGAGCACACCAggcttgtcgacgacggcggtctccgtcgtcaggatcatTGACCCGTACGGGTTTTGGCGCGCATCTGTTTAACGACTGG	100bp leuD deletion oligo
47	leuD_del6kb_attB_78848-85312	AATAAACCAGACATTCATGTCTGACCTATTCTGCAATCAGTggcttgtcgacgacggcggtctccgtcgtcaggatcatATCCCCTTGCCCGGTCAAATGACCGGGCTTTCCGCTATCGT	6kb leuD deletion oligo
48	galK_4kb_check_fwd	GACGAACCAGAACCAGCTTAG	PCR primer for checking deletions at galK locus
49	galK_4kb_check_rev	TGGACTCTATCGCTATGTGCTG	PCR primer for checking deletions at galK locus
50	galK_10kb_check_fwd	TCGTGGCAATGATTCTGATGAC	PCR primer for checking deletions at galK locus
51	galK_10kb_check_rev	CACCAAGACCGTAAATCAGACC	PCR primer for checking deletions at galK locus
52	galK_24kb_check_rev	ATTCTTTGTCGAACAGGGTGTC	PCR primer for checking deletions at galK locus
53	galK_49kb_check_rev	CTTCAATCGCCAGATGTCGC	PCR primer for checking deletions at galK locus
54	gpmA_dn_fwd	TGGCCTACGGTAAGAGCATC	PCR primer for checking deletions at galK locus
55	galK_134kb_left_fwd	gacatcgtgctgtaaggtag	PCR primer for checking deletions at galK locus
56	226kb_del_left_fwd	tttgagtgcgctgagtgaag	PCR primer for checking 226kb deletion
57	226kb_del_right_rev	tgccagttgtcgcatttgac	PCR primer for checking 226kb deletion
58	hisA_upstream	TGTTCACAGCTACGCAATGC	PCR primer for checking deletions at hisA locus
59	hisA_downstream	TGGAAGCGGTGATATCGTAG	PCR primer for checking deletions at hisA locus
60	metA_upstream	AGCGGCGAATACTAATAACC	PCR primer for checking deletions at metA locus
61	metA_downstream	CAGCACAACTAAGACTACTC	PCR primer for checking deletions at metA locus
62	leuD_downstream	CGTTATTCAGGGAGCAATTG	PCR primer for checking deletions at leuD locus
63	leuD_upstream	CACCAGCAACCGTAACTTTG	PCR primer for checking deletions at leuD locus
64	hisA_100bp_check_rev	CGTTCAAACCAGCCTTTCAC	PCR primer for checking deletions at hisA locus
65	hisA_7kb_check_fwd	GTACGCATGTCAATCTCCTC	PCR primer for checking deletions at hisA locus
66	hisA_7kb_check_rev	TTACCTTGATTCTGGCGGTG	PCR primer for checking deletions at hisA locus
67	metA_13kb_del_check_rev	TGAAGCAGCGTTAACACGAG	PCR primer for checking deletions at metA locus
68	leuD_100bp_del_check_fwd	AAACTCGGCGCAATCACCAC	PCR primer for checking deletions at leuD locus
69	leuD_6kb_del_check_rev	GGCTGAATCCCACAACTTAC	PCR primer for checking deletions at leuD locus
70	galK_del_1kb_attB2_TT	TCAGCGATATCCATTTTCGCGAATCCGGAGTGTAAGAAATGggcttgtcgacgacggcgTTctccgtcgtcaggatcatTCACAAGGAGCAGGACAGTGCTGAACGAAACTCCCGCACTG	orthogonal attB2 galK deletion oligo
71	galK_del_1kb_attB3_CA	TCAGCGATATCCATTTTCGCGAATCCGGAGTGTAAGAAATGggcttgtcgacgacggcgCActccgtcgtcaggatcatTCACAAGGAGCAGGACAGTGCTGAACGAAACTCCCGCACTG	orthogonal attB3 galK deletion oligo
72	galK_del_1kb_attB4_CC	TCAGCGATATCCATTTTCGCGAATCCGGAGTGTAAGAAATGggcttgtcgacgacggcgCCctccgtcgtcaggatcatTCACAAGGAGCAGGACAGTGCTGAACGAAACTCCCGCACTG	orthogonal attB4 galK deletion oligo
73	galK_del_1kb_attB5_CT	TCAGCGATATCCATTTTCGCGAATCCGGAGTGTAAGAAATGggcttgtcgacgacggcgCTctccgtcgtcaggatcatTCACAAGGAGCAGGACAGTGCTGAACGAAACTCCCGCACTG	orthogonal attB5 galK deletion oligo
74	galK_del_1kb_attB6_TC	TCAGCGATATCCATTTTCGCGAATCCGGAGTGTAAGAAATGggcttgtcgacgacggcgTCctccgtcgtcaggatcatTCACAAGGAGCAGGACAGTGCTGAACGAAACTCCCGCACTG	orthogonal attB6 galK deletion oligo
75	hisA_120nt_del_attB5	CCGCTGGTGCTAAGTTGCTGAAAAACTTCCTGGAGATGTGAggcttgtcgacgacggcgCTctccgtcgtcaggatcatATGCTGGCAAAACGCATAATCCCATGTCTCGACGTTCGTGA	orthogonal attB5 hisA deletion oligo
76	pDel_[kan:kan]_fwd	gacccatggcgatgcctgcttgccgaatatc	pInt_kanR specific primer
77	cat_gib_fwd	GTATGGCAATGAAAGACGGTGAGCTGGTGATATGGGATAG	pInt_chlorR specific primer
78	bla_gib_fwd	CCGGAGCTGAATGAAGCCATACCAAACGACGAGCGTGACA	pInt_ampR specific primer
79	galK_120nt_TO_Clean_del_1kb	TCAGCGATATCCATTTTCGCGAATCCGGAGTGTAAGAAATGTCACAAGGAGCAGGACAGTGCTGAACGAAACTCCCGCACTG	galK clean deletion oligo
80	hisA_clean_del_0.7kb	CCGCTGGTGCTAAGTTGCTGAAAAACTTCCTGGAGATGTGAATGCTGGCAAAACGCATAATCCCATGTCTCGACGTTCGTGA	hisA clean deletion oligo
81	metA_clean_del_0.9kb	TAAGGTGCTGAATCGCTTAACGATCGACTATCACAGAAGATTAACCTGATTACCTCACTACATACGCTTATACGTTTAGACA	metA clean deletion oligo
82	leuD_clean_del_0.6kb	CATTTCGCCGACATTCGCAACATTAAATAAGGAGCACACCAATCCCCTTGCCCGGTCAAATGACCGGGCTTTCCGCTATCGT	leuD clean deletion oligo
83	galK_1kb_BC16N_attB_120nt	ATCCATTTTCGCGAATCCGGAGTGTAAGAAATGggcttgtcgacgacggcggtctccgtcgtcaggatcatNNNNNNNNNNNNNNNNTCACAAGGAGCAGGACAGTGCTGAACGAAACTC	galK deletion oligo with 16N barcode
84	galKBC16N_fwd	TACCATCCCTGCGTTGTTAC	library prep primer for galK 16N barcode experiment
85	galKBC16N_PCR_1_fwd	GAGTTCAGACGTGTGCTCTTCCGATCTTACCATCCCTGCGTTGTTAC	library prep primer for galK 16N barcode experiment
86	galKBC16N_PCR1_rev	gaactattacacgtcttgag	library prep primer for galK 16N barcode experiment
87	PCR_2_rev_7n	AATGATACGGCGACCACCGAGATCTACACTCTTTCCCTACACGACGCTCTTCCGATCTnnnnnnngaactattacacgtcttgag	library prep primer for galK 16N barcode experiment
88	p7_i7_PCR2_fwd	CAAGCAGAAGACGGCATACGAGATgtcgtgatGTGACTGGAGTTCAGACGTGTGCTCTT	library prep primer for galK 16N barcode experiment
89	orth_1074_fwd	g*a*ttggataaatggccgcag	PCR primer for amplifying twist library #1 - short TFs. 2x 5' PO bonds (to block lambda exo digestion of top strand).
90	orth_527_rev	[5'P]aagagggtcgtattccgatc	PCR primer for amplifying twist library #1 - short TFs. 5' phosphate group (for preferential lambda exo digestion of bottom strand).
91	orth_1140_fwd	a*a*tctaagactccgtcgcag	PCR primer for amplifying twist library #2 - long TFs. 2x 5' PO bonds (to block lambda exo digestion of top strand)
92	orth_861_rev	[5'P]cagcttttggacgatggatc	PCR primer for amplifying twist library #2 - long TFs. 5' phosphate group (for preferential lambda exo digestion of bottom strand).
93	orth_2097_fwd	g*g*acctagcatcaaacgcag	PCR primer for amplifying twist library #3 - small RNAs. 2x 5' PO bonds (to block lambda exo digestion of top strand).
94	orth_1584_rev	[5'P]aaagccccacggaattgatc	PCR primer for amplifying twist library #3 - small RNAs. 5' phosphate group (for preferential lambda exo digestion of bottom strand).
95	TO_BtsI_guide_1074	agcactgcggccatt	guide primer for digesting primer overhangs from twist library #1
96	TO_MboI_guide_527	ggtcgtattccgatc	guide primer for digesting primer overhangs from twist library #1
97	TO_BtsI_guide_1140	agcactgcgacggag	guide primer for digesting primer overhangs from twist library #2
98	TO_MboI_guide_861	tttggacgatggatc	guide primer for digesting primer overhangs from twist library #2
99	TO_BtsI_guide_2097	agcactgcgtttgat	guide primer for digesting primer overhangs from twist library #3
100	TO_MboI_guide_1584	cccacggaattgatc	guide primer for digesting primer overhangs from twist library #3
101	pInt_out_PCR1_fwd	ggaactattacacgtcttgagc	library prep primer for pooled mutant library verification
102	pIntRightSide_out_PCR1_fwd	gaagcagctccagcctac	library prep primer for pooled mutant library verification
103	P5_read1_7n_pInt_fwd	AATGATACGGCGACCACCGAGATCTACACTCTTTCCCTACACGACGCTCTTCCGATCTnnnnnnnggaactattacacgtcttgagc	library prep primer for pooled mutant library verification
104	P5_read1_7n_pIntRightSide_fwd	AATGATACGGCGACCACCGAGATCTACACTCTTTCCCTACACGACGCTCTTCCGATCTnnnnnnngaagcagctccagcctac	library prep primer for pooled mutant library verification
105	polyC-read2_rev	GAGTTCAGACGTGTGCTCTTCCGATCTGGGGGGGGGGGGGGGG	library prep primer for pooled mutant library verification
106	P7_i7_CGATGT_read2_rev	CAAGCAGAAGACGGCATACGAGATACATCGGTGACTGGAGTTCAGACGTGTGCTCTT	library prep primer for pooled mutant library verification
107	P7_i7_TGACCA_read2_rev	CAAGCAGAAGACGGCATACGAGATTGGTCAGTGACTGGAGTTCAGACGTGTGCTCTT	library prep primer for pooled mutant library verification
108	P7_i7_ATCACG_read2_rev	CAAGCAGAAGACGGCATACGAGATCGTGATGTGACTGGAGTTCAGACGTGTGCTCTT	library prep primer for pooled mutant library verification
109	P7_i7_TTAGGC_read2_rev	CAAGCAGAAGACGGCATACGAGATGCCTAAGTGACTGGAGTTCAGACGTGTGCTCTT	library prep primer for pooled mutant library verification
110	P5_read1_7n_orth1074_fwd	AATGATACGGCGACCACCGAGATCTACACTCTTTCCCTACACGACGCTCTTCCGATCTnnnnnnngattggataaatggccgcag	library prep primer for twist TO abundance experiment
111	orth527_read2_PCR1_rev	GAGTTCAGACGTGTGCTCTTCCGATCTaagagggtcgtattccgatc	library prep primer for twist TO abundance experiment
112	P5_read1_7n_orth1140_fwd	AATGATACGGCGACCACCGAGATCTACACTCTTTCCCTACACGACGCTCTTCCGATCTnnnnnnnaatctaagactccgtcgcag	library prep primer for twist TO abundance experiment
113	orth861_read2_PCR1_rev	GAGTTCAGACGTGTGCTCTTCCGATCTcagcttttggacgatggatc	library prep primer for twist TO abundance experiment
114	P5_read1_7n_orth2097_fwd	AATGATACGGCGACCACCGAGATCTACACTCTTTCCCTACACGACGCTCTTCCGATCTnnnnnnnggacctagcatcaaacgcag	library prep primer for twist TO abundance experiment
115	orth1584_read2_PCR1_rev	GAGTTCAGACGTGTGCTCTTCCGATCTaaagccccacggaattgatc	library prep primer for twist TO abundance experiment
